# Legionella uses host Rab GTPases and BAP31 to create a unique ER niche

**DOI:** 10.1101/2024.05.10.593622

**Authors:** Attinder Chadha, Yu Yanai, Hiromu Oide, Yuichi Wakana, Hiroki Inoue, Saradindu Saha, Mitsuo Tagaya, Kohei Arasaki, Shaeri Mukherjee

**Affiliations:** G.W. Hooper Foundation, University of California at San Francisco, San Francisco, USA; Department of Microbiology and Immunology, University of California at San Francisco, San Francisco, USA; Chan Zuckerberg Biohub, San Francisco, USA; School of Life Sciences, Tokyo University of Pharmacy and Life Sciences, Hachioji, Tokyo 192-0392, Japan

**Author notes:** Authors contributed equally (Attinder Chadha, Kohei Arasaki).

## Abstract

Upon entry into host cells, the facultative intracellular bacterium *Legionella pneumophila* (*L.p*.) uses its type IV secretion system, Dot/Icm, to secrete ~330 bacterial effector proteins into the host cell. Some of these effectors hijack endoplasmic reticulum (ER)-derived vesicles to form the *Legionella*-containing vacuole (LCV). Despite extensive investigation over decades, the fundamental question persists: Is the LCV membrane distinct from or contiguous with the host ER network? Here, we employ advanced photobleaching techniques, revealing a temporal acquisition of both smooth and rough ER (sER and rER) markers on the LCV. In the early stages of infection, the sER intimately associates with the LCV. Remarkably, as the infection progresses, the LCV evolves into a distinct niche comprising an rER membrane that is independent of the host ER network. We discover that the *L.p.* effector LidA binds to and recruits two host proteins of the Rab superfamily, Rab10, and Rab4, that play significant roles in acquiring sER and rER membranes, respectively. Additionally, we identify the pivotal role of a host ER-resident protein, BAP31, in orchestrating the transition from sER to rER. While previously recognized for shuttling between sER and rER, we demonstrate BAP31’s role as a Rab effector, mediating communication between these ER sub-compartments. Furthermore, using genomic deletion strains, we uncover a novel *L.p.* effector, Lpg1152, essential for recruiting BAP31 to the LCV and facilitating its transition from sER to rER. Depletion of BAP31 or infection with an isogenic *L.p.* strain lacking Lpg1152 results in a growth defect. Collectively, our findings illuminate the intricate interplay between molecular players from both host and pathogen, elucidating how *L.p.* orchestrates the transformation of its residing vacuole membrane from a host-associated sER to a distinct rER membrane that is not contiguous with the host ER network.
