## Supplementary material for "Legionella uses host Rab GTPases and BAP31 to create a unique ER niche": Table S1

### Sheet: Sheet1
Plasmids	Genotype	Purpose	Reference or source
p3x-FLAG vector	3x-FLAG tagged expression vector, Ampr	Transfection	Craig Roy
3x-FLAG-Rab4	p3x-FLAG encoding Rab4, Ampr	Transfection	This study
3x-FLAG-Rab5	p3x-FLAG encoding Rab5A, Ampr	Transfection	This study
3x-FLAG-Rab10	p3x-FLAG encoding Rab10, Ampr	Transfection	This study
3x-FLAG-Lpg1152	p3x-FLAG encoding Lpg1152, Ampr	Transfection	This study
pmRFP-C1 vector	mRFP tagged protein expression vector, Kmr	Transfection	Craig Roy
mRFP-Rab4	mRFP encoding Rab4, Kmr	Transfection	This study
mRFP-Rab10	mRFP encoding Rab10, Kmr	Transfection	This study
GFP-Lpg1106	GFP encoding Lpg1106, Ampr	Transfection	Craig Roy
GFP-Lpg1108	GFP encoding Lpg1108, Ampr	Transfection	Craig Roy
GFP-Lpg1109	GFP encoding Lpg1109, Ampr	Transfection	Craig Roy
GFP-Lpg1110	GFP encoding Lpg1110, Ampr	Transfection	Craig Roy
GFP-Lpg1111	GFP encoding Lpg1111, Ampr	Transfection	Craig Roy
GFP-Lpg1120	GFP encoding Lpg1120, Ampr	Transfection	Craig Roy
GFP-Lpg1121	GFP encoding Lpg1121, Ampr	Transfection	Craig Roy
GFP-Lpg1124	GFP encoding Lpg1124, Ampr	Transfection	Craig Roy
GFP-Lpg1137	GFP encoding Lpg1137, Ampr	Transfection	Craig Roy
GFP-Lpg1144	GFP encoding Lpg1144, Ampr	Transfection	Craig Roy
GFP-Lpg1145	GFP encoding Lpg1145, Ampr	Transfection	Craig Roy
GFP-Lpg1147	GFP encoding Lpg1147, Ampr	Transfection	Craig Roy
GFP-Lpg1148	GFP encoding Lpg1148, Ampr	Transfection	Craig Roy
GFP-Lpg1152	GFP encoding Lpg1152, Ampr	Transfection	Craig Roy
GFP-Lpg1154	GFP encoding Lpg1154, Ampr	Transfection	Craig Roy
GFP-Lpg1158	GFP encoding Lpg1158, Ampr	Transfection	Craig Roy
GFP-Lpg1166	GFP encoding Lpg1166, Ampr	Transfection	Craig Roy
pJB1806-3xFLAG-Lpg1152	IPTG inducible promoter, Amp/Camr	Legionella expression	This study
pCDNA4/TO 3X FLAG-mRFP-Sec61β	3X FLAG fusion - tet inducible, Ampr	Transfection	This study
pCDNA4/TO 3X FLAG-GFP-Rtn4	3X FLAG fusion - tet inducible, Ampr	Transfection	This study
pSR47s-∆lpg1152	Bacterial allelic exchange (sucrose sensitive)	lpg1152 Knockout generation	This study
