## Supplementary material for "Legionella uses host Rab GTPases and BAP31 to create a unique ER niche": Table S2

### Sheet: Sheet1
Primer No	Name	Sequence (5' to 3')
1	Rab5A Fw (BamHI)	CGCGGATCCATGGCTAATCGAGGAGCAACAAGACC
2	Rab5A Rv (XhoI)	CCGCTCGAGTCAGTTACTACAACACTGGCTTCTGG
3	Rab4 Fw (EcoRV)	CGCGATATCCATGGCTGAAGACAGACACT
4	Rab4 Rv (EcoRV)	CGCGATATCTCAGCAGCCACACGGCTGAG
5	Rab10 Fw (SmaI)	TCCCCCGGGCATGGCGAAGAAGACGTACGA
6	Rab10 Rv (SmaI)	TCCCCCGGGTCAGCAGCATTTGCTCTTCC
7	lpg1152 Fw (BamHI)	CCCGGATCCATGATGGCGCTTATCTATCA
8	lpg1152 Fw (EcoRV)	CCCGATATCTTATTGCTGGATTGTTTTTT
9	lpg1152 up Fw	CGCGTCGACTACTTCTGAACAACTTGCC
10	lpg1152 up Rv	TCATTTTTATATAATATAGCTAAGCGCCAT
11	lpg1152 dwn Fw	GCTATATTATATAAAAATGACCAGCAATAA
12	lpg1152 dwn Rv	ATAAGAATGGATCCGGCTTTTTGAGGAGAGTTA
13	3X Flag to lpg1152 Fw	TGACGATGACAAGGGATCCAGTGGCATGGCGCTTATCTATCAGGGA
14	lpg1152 to pcDNA Rv	TCCACTAGTCCAGTGTGGTGGTTATTGCTGGATTGTTTTTTGCAAT
15	Flag to pJB Fw	CACACAGGAAACAGAATTATGGACTACAAAGACCATGA
16	lpg1152 to pJB Rv	GGTCGACTCTAGAGGATCTTATTGCTGGATTGTTTTTTGCAA
17	pJB US Rv	GAATTCTGTTTCCTGTGTGAAATT
18	pJB DS Fw	GGATCCTCTAGAGTCGACCT
19	pJB1806 Fw	CATAATTCGTGTCGCTCAAGGCG
20	CmR Rv	GTGGTATTCACTCCAGAGCGATG
siRNA No	Name	Sequence (5' to 3')
1	Rab4	AACCUACAAUGCGCUUACUAA
2	Rab10	AAGAGUUGUACCUAAAGGAAA
3	Bap29	AACTAAAAAGGAUUUUGAAAA
4	Bap31	CAGCACUAAGCAAAAACUAGA
5	Stx18	Iinuma et al., 2008
